# ACDA: Implementation of an Augmented Drug Synergy Prediction Algorithm

**DOI:** 10.1101/2022.10.21.513259

**Authors:** Sergii Domanskyi, Emily L. Jocoy, Anuj Srivastava, Carol J. Bult

## Abstract

**Motivation:** Drug synergy prediction is a complex problem typically approached with machine learning techniques using molecular data, pharmacological data, and knowledge of biological-interaction networks. The recently published Cancer Drug Atlas (CDA) uses a logistic regression model to predict a binary synergy outcome in cell-line models by utilizing drug target information, knowledge of genes mutated in each model, and the models’ monotherapy drug sensitivity. However, we observed low performance, 0.33, of the CDA measured by Pearson correlation of predicted versus measured sensitivity when we evaluated datasets from six studies that were not considered during the development of the CDA. Here we describe improvements to the CDA algorithm, the Augmented CDA, that improved performance by 71% and robustness to dataset variations in drug response values.

**Results:** We augmented the drug-synergy prediction-modeling approach CDA described in Narayan et al. by applying a random forest regression and optimization via cross-validation hyper-parameter tuning. We benchmarked the performance of our Augmented CDA (ACDA) compared to the original CDA algorithm using datasets from DrugComb, an open-access drug-combination screening data resource. The ACDA’s performance is 71% higher than that of the CDA when trained and validated on the same dataset spanning ten tissues. The ACDA performs marginally better (6% increase) than the CDA when trained on one dataset and validated on another dataset in 22 cases that cover seven tissues. We also compared the performance of ACDA to one of the winners of the DREAM Drug Combination Prediction Challenge (Mikhail Zaslavskiy’s algorithm which we denoted as EN). The performance of EN was smaller than that of the ACDA in 15 out of 19 cases. In addition to data from cell lines, we also trained the ACDA algorithm on Novartis Institutes for BioMedical Research PDX encyclopedia (NIBR PDXE) data and generated sensitivity predictions for the cases where drug-combination tumor-volume measurements were unavailable. Finally, we developed an approach to visualize synergy-prediction data using dendrograms and heatmaps instead of the Voronoi diagrams used in the CDA. The latter has a complex algorithmic realization and no publicly available implementation, whereas the ACDA visualization approach is more transparent and has open access. We implemented and wrapped the ACDA algorithm in an easy-to-use python package available from PyPI.

**Availability:** The source code is available at https://github.com/TheJacksonLaboratory/drug-synergy, and the software package can be installed directly from PyPI using pip.
