## Supplementary_Table_4 for "ACDA: Implementation of an Augmented Drug Synergy Prediction Algorithm"

DRUG	gemcitabine-50mpk	erlotinib	binimetinib-3.5mpk	paclitaxel	LLM871	LGH447	BGJ398	TAS266	INC280	everolimus	dacarbazine	HSP990	LEE011	LJM716	trastuzumab	LFA102	tamoxifen	LKA136	encorafenib	LJC049	HDM201	INC424	5FU	CGM097	cetuximab	LGW813	BYL719	abraxane	figitumumab"	LDE225	LDK378	WNT974	CLR457	BKM120	CKX620	trametinib	binimetinib
binimetinib				19.0	18.0		15.0						13.0	2.0	10.0	12.0	13.0	12.0			14.0	12.0		11.0			15.0						16.0	15.0
trametinib
CKX620
BKM120				20.0	20.0		17.0						18.0	4.0	15.0	17.0	16.0	16.0			17.0	16.0		15.0			12.0						10.0				15.0
CLR457				17.0	18.0		15.0						16.0	6.0	14.0	15.0	15.0	16.0			14.0	14.0		15.0			12.0							10.0			16.0
WNT974
LDK378
LDE225
figitumumab"
abraxane
BYL719				12.0	15.0		10.0						7.0	4.0	9.0	9.0	9.0	10.0			9.0	10.0		10.0									12.0	12.0			15.0
LGW813
cetuximab
CGM097				14.0	11.0		6.0						2.0	3.0	2.0	1.0	2.0	1.0			2.0	1.0					10.0						15.0	15.0			11.0
5FU
INC424				13.0	11.0		9.0						3.0	3.0	3.0	2.0	2.0	2.0			2.0			1.0			10.0						14.0	16.0			12.0
HDM201				14.0	14.0		11.0						4.0	3.0	2.0	1.0	3.0	2.0				2.0		2.0			9.0						14.0	17.0			14.0
LJC049
encorafenib
LKA136				15.0	11.0		7.0						4.0	3.0			1.0				2.0	2.0		1.0			10.0						16.0	16.0			12.0
tamoxifen				14.0	11.0		7.0						6.0	3.0				1.0			3.0	2.0		2.0			9.0						15.0	16.0			13.0
LFA102				14.0	11.0		6.0						4.0	3.0							1.0	2.0		1.0			9.0						15.0	17.0			12.0
trastuzumab				13.0	11.0		5.0						3.0								2.0	3.0		2.0			9.0						14.0	15.0			10.0
LJM716				5.0	4.0		5.0						3.0			3.0	3.0	3.0			3.0	3.0		3.0			4.0						6.0	4.0			2.0
LEE011				15.0	13.0		11.0							3.0	3.0	4.0	6.0	4.0			4.0	3.0		2.0			7.0						16.0	18.0			13.0
HSP990
dacarbazine
everolimus
INC280
TAS266
BGJ398				13.0	11.0								11.0	5.0	5.0	6.0	7.0	7.0			11.0	9.0		6.0			10.0						15.0	17.0			15.0
LGH447
LLM871				14.0			11.0						13.0	4.0	11.0	11.0	11.0	11.0			14.0	11.0		11.0			15.0						18.0	20.0			18.0
paclitaxel					14.0		13.0						15.0	5.0	13.0	14.0	14.0	15.0			14.0	13.0		14.0			12.0						17.0	20.0			19.0
binimetinib-3.5mpk
erlotinib
gemcitabine-50mpk
