## Supplementary_Table_5 for "ACDA: Implementation of an Augmented Drug Synergy Prediction Algorithm"

MODEL	DRUG1	DRUG2	SYNERGY_SCORE
5637	cisplatin	sunitinib	1.0
5637	sunitinib	cisplatin	1.0
8505C	bortezomib	docetaxel	1.0
8505C	docetaxel	bortezomib	1.0
A172	cisplatin	temozolomide	1.0
A172	doxorubicin	temozolomide	1.0
A172	erlotinib	hhantag	1.0
A172	erlotinib	nsc 23766	1.0
A172	erucylphosphocholine	radiation	1.0
A172	erufosine	radiation	1.0
A172	hhantag	erlotinib	1.0
A172	ly294002	paclitaxel	1.0
A172	ly294002	vincristine	1.0
A172	nsc 23766	erlotinib	1.0
A172	paclitaxel	ly294002	1.0
A172	radiation	erucylphosphocholine	1.0
A172	radiation	erufosine	1.0
A172	temozolomide	cisplatin	1.0
A172	temozolomide	doxorubicin	1.0
A172	vincristine	ly294002	1.0
A253	methylselenocysteine	topotecan	1.0
A253	topotecan	methylselenocysteine	1.0
A2780	5-fluorouracil	cis-diamminechloro-[2-(diethylamino)ethyl 4-amino-benzoate, n4]-chlorideplatinum(ii) monohydrochloride monohydrate	1.0
A2780	5-fluorouracil	mk-2206	1.0
A2780	camptothecin	mk-2206	1.0
A2780	carboplatin	cisplatin	1.0
A2780	carboplatin	mk-2206	1.0
A2780	cis-diamminechloro-[2-(diethylamino)ethyl 4-amino-benzoate, n4]-chlorideplatinum(ii) monohydrochloride monohydrate	5-fluorouracil	1.0
A2780	cis-diamminechloro-[2-(diethylamino)ethyl 4-amino-benzoate, n4]-chlorideplatinum(ii) monohydrochloride monohydrate	cisplatin	1.0
A2780	cis-diamminechloro-[2-(diethylamino)ethyl 4-amino-benzoate, n4]-chlorideplatinum(ii) monohydrochloride monohydrate	doxorubicin	1.0
A2780	cisplatin	carboplatin	1.0
A2780	cisplatin	cis-diamminechloro-[2-(diethylamino)ethyl 4-amino-benzoate, n4]-chlorideplatinum(ii) monohydrochloride monohydrate	1.0
A2780	cisplatin	ethyl 4-isothiocyanatobutanoate	1.0
A2780	cisplatin	gemcitabine	1.0
A2780	cisplatin	indole-3-ethyl isothiocyanate	1.0
A2780	cisplatin	ormaplatin	1.0
A2780	cisplatin	sulforaphane	1.0
A2780	cisplatin	vidaza	1.0
A2780	docetaxel	mk-2206	1.0
A2780	doxorubicin	cis-diamminechloro-[2-(diethylamino)ethyl 4-amino-benzoate, n4]-chlorideplatinum(ii) monohydrochloride monohydrate	1.0
A2780	doxorubicin	mk-2206	1.0
A2780	ethyl 4-isothiocyanatobutanoate	cisplatin	1.0
A2780	gemcitabine	cisplatin	1.0
A2780	gemcitabine	mk-2206	1.0
A2780	indole-3-ethyl isothiocyanate	cisplatin	1.0
A2780	mk-2206	5-fluorouracil	1.0
A2780	mk-2206	camptothecin	1.0
A2780	mk-2206	carboplatin	1.0
A2780	mk-2206	docetaxel	1.0
A2780	mk-2206	doxorubicin	1.0
A2780	mk-2206	gemcitabine	1.0
A2780	mp-dach pt	mp-gem	1.0
A2780	mp-gem	mp-dach pt	1.0
A2780	ormaplatin	cisplatin	1.0
A2780	paclitaxel	pg545	1.0
A2780	pg545	paclitaxel	1.0
A2780	sulforaphane	cisplatin	1.0
A2780	vidaza	cisplatin	1.0
A375	abi-274	vemurafenib	1.0
A375	gossypol	valproic acid	1.0
A375	valproic acid	gossypol	1.0
A375	vemurafenib	abi-274	1.0
A431	amrubicinol	gefitinib	1.0
A431	gefitinib	amrubicinol	1.0
A431	paclitaxel	tanespimycin	1.0
A431	tanespimycin	paclitaxel	1.0
A549	alpelisib	selumetinib	1.0
A549	alvespimycin	radiation	1.0
A549	aspirin	troglitazone	1.0
A549	beta-lapachone	paclitaxel	1.0
A549	carboplatin	gemcitabine	1.0
A549	cisplatin	nimesulide	1.0
A549	cisplatin	sevoflurane	1.0
A549	discodermolide	paclitaxel	1.0
A549	docetaxel	lumiracoxib	1.0
A549	gemcitabine	carboplatin	1.0
A549	gemcitabine	sorafenib	1.0
A549	lumiracoxib	docetaxel	1.0
A549	mk-2206	selumetinib	1.0
A549	nimesulide	cisplatin	1.0
A549	paclitaxel	beta-lapachone	1.0
A549	paclitaxel	discodermolide	1.0
A549	paclitaxel	tyrphostin ag 490	1.0
A549	pemetrexed	teglarinad chloride	1.0
A549	radiation	alvespimycin	1.0
A549	selumetinib	alpelisib	1.0
A549	selumetinib	mk-2206	1.0
A549	sevoflurane	cisplatin	1.0
A549	sorafenib	gemcitabine	1.0
A549	teglarinad chloride	pemetrexed	1.0
A549	troglitazone	aspirin	1.0
A549	tyrphostin ag 490	paclitaxel	1.0
ACHN	hr1	rapamycin	1.0
ACHN	rapamycin	hr1	1.0
AU565	chrysin	penta-o-galloyl-beta-d-glucose	1.0
AU565	erlotinib	ucm05	1.0
AU565	foretinib	lapatinib	1.0
AU565	gefitinib	ucm05	1.0
AU565	lapatinib	foretinib	1.0
AU565	lapatinib	ucm05	1.0
AU565	penta-o-galloyl-beta-d-glucose	chrysin	1.0
AU565	trastuzumab	ucm05	1.0
AU565	ucm05	erlotinib	1.0
AU565	ucm05	gefitinib	1.0
AU565	ucm05	lapatinib	1.0
AU565	ucm05	trastuzumab	1.0
BFTC-905	bortezomib	tubacin	1.0
BFTC-905	tubacin	bortezomib	1.0
BT-20	alpha-tocopherol ether-linked acetic acid	cisplatin	1.0
BT-20	alpha-tocopherol ether-linked acetic acid	doxorubicin	1.0
BT-20	c-1305	nu-1025	1.0
BT-20	cisplatin	alpha-tocopherol ether-linked acetic acid	1.0
BT-20	doxorubicin	alpha-tocopherol ether-linked acetic acid	1.0
BT-20	erlotinib	metformin	1.0
BT-20	gemcitabine	mk-1775	1.0
BT-20	metformin	erlotinib	1.0
BT-20	mk-1775	gemcitabine	1.0
BT-20	nu-1025	c-1305	1.0
BT-474	2-deoxy-d-glucose	trastuzumab	1.0
BT-474	4-hydroxycyclophosphamide	trastuzumab	1.0
BT-474	adezmapimod	trastuzumab	1.0
BT-474	ag-1478	doxifluridine	1.0
BT-474	all-trans retinoic acid	tamoxifen	1.0
BT-474	all-trans retinoic acid	trastuzumab	1.0
BT-474	amrubicinol	trastuzumab	1.0
BT-474	azd8055	luminespib	1.0
BT-474	bortezomib	lapatinib	1.0
BT-474	carboplatin	everolimus	1.0
BT-474	carboplatin	metformin	1.0
BT-474	carboplatin	panobinostat	1.0
BT-474	carboplatin	trastuzumab	1.0
BT-474	cyanidin-3-glucoside	trastuzumab	1.0
BT-474	dasatinib	trastuzumab	1.0
BT-474	defactinib	trastuzumab	1.0
BT-474	docetaxel	panobinostat	1.0
BT-474	docetaxel	trastuzumab	1.0
BT-474	doxifluridine	ag-1478	1.0
BT-474	doxifluridine	gw2974	1.0
BT-474	doxorubicin	panobinostat	1.0
BT-474	everolimus	carboplatin	1.0
BT-474	gamma-linolenic acid	trastuzumab	1.0
BT-474	gefitinib	trastuzumab	1.0
BT-474	go-203	trastuzumab	1.0
BT-474	gw2974	doxifluridine	1.0
BT-474	ha14-1	trastuzumab	1.0
BT-474	icrt14	pf-3758309	1.0
BT-474	icrt3	pf-3758309	1.0
BT-474	kadcyla	pertuzumab	1.0
BT-474	lapatinib	bortezomib	1.0
BT-474	lapatinib	obatoclax	1.0
BT-474	lapatinib	osu-03012	1.0
BT-474	lapatinib	trastuzumab	1.0
BT-474	luminespib	azd8055	1.0
BT-474	luminespib	trastuzumab	1.0
BT-474	metformin	carboplatin	1.0
BT-474	nvp-aew541	trastuzumab	1.0
BT-474	obatoclax	lapatinib	1.0
BT-474	oleic acid	trastuzumab	1.0
BT-474	osu-03012	lapatinib	1.0
BT-474	osu-03012	trastuzumab	1.0
BT-474	paclitaxel	tanespimycin	1.0
BT-474	palbociclib	trastuzumab	1.0
BT-474	panobinostat	carboplatin	1.0
BT-474	panobinostat	docetaxel	1.0
BT-474	panobinostat	doxorubicin	1.0
BT-474	pertuzumab	kadcyla	1.0
BT-474	pertuzumab	trastuzumab	1.0
BT-474	pf-3758309	icrt14	1.0
BT-474	pf-3758309	icrt3	1.0
BT-474	seliciclib	trastuzumab	1.0
BT-474	sodium oxamate	trastuzumab	1.0
BT-474	tamoxifen	all-trans retinoic acid	1.0
BT-474	tamoxifen	trastuzumab	1.0
BT-474	tanespimycin	paclitaxel	1.0
BT-474	tanespimycin	trastuzumab	1.0
BT-474	trastuzumab	2-deoxy-d-glucose	1.0
BT-474	trastuzumab	4-hydroxycyclophosphamide	1.0
BT-474	trastuzumab	adezmapimod	1.0
BT-474	trastuzumab	all-trans retinoic acid	1.0
BT-474	trastuzumab	amrubicinol	1.0
BT-474	trastuzumab	carboplatin	1.0
BT-474	trastuzumab	cyanidin-3-glucoside	1.0
BT-474	trastuzumab	dasatinib	1.0
BT-474	trastuzumab	defactinib	1.0
BT-474	trastuzumab	docetaxel	1.0
BT-474	trastuzumab	gamma-linolenic acid	1.0
BT-474	trastuzumab	gefitinib	1.0
BT-474	trastuzumab	go-203	1.0
BT-474	trastuzumab	ha14-1	1.0
BT-474	trastuzumab	lapatinib	1.0
BT-474	trastuzumab	luminespib	1.0
BT-474	trastuzumab	nvp-aew541	1.0
BT-474	trastuzumab	oleic acid	1.0
BT-474	trastuzumab	osu-03012	1.0
BT-474	trastuzumab	palbociclib	1.0
BT-474	trastuzumab	pertuzumab	1.0
BT-474	trastuzumab	seliciclib	1.0
BT-474	trastuzumab	sodium oxamate	1.0
BT-474	trastuzumab	tamoxifen	1.0
BT-474	trastuzumab	tanespimycin	1.0
BT-474	trastuzumab	vinorelbine	1.0
BT-474	trastuzumab	vorinostat	1.0
BT-474	vinorelbine	trastuzumab	1.0
BT-474	vorinostat	trastuzumab	1.0
BT-549	7-hydroxystaurosporine	olaparib	1.0
BT-549	aki603	epirubicin	1.0
BT-549	azd7762	olaparib	1.0
BT-549	camptothecin	imatinib	1.0
BT-549	cisplatin	imatinib	1.0
BT-549	docetaxel	pz-128	1.0
BT-549	doxorubicin	tanespimycin	1.0
BT-549	epirubicin	aki603	1.0
BT-549	erlotinib	gemcitabine	1.0
BT-549	gemcitabine	erlotinib	1.0
BT-549	gemcitabine	mk-1775	1.0
BT-549	imatinib	camptothecin	1.0
BT-549	imatinib	cisplatin	1.0
BT-549	mk-1775	gemcitabine	1.0
BT-549	olaparib	7-hydroxystaurosporine	1.0
BT-549	olaparib	azd7762	1.0
BT-549	pd0325901	valproic acid	1.0
BT-549	pz-128	docetaxel	1.0
BT-549	tanespimycin	doxorubicin	1.0
BT-549	valproic acid	pd0325901	1.0
BaF3	abt737	rapamycin	1.0
BaF3	rapamycin	abt737	1.0
BxPC-3	docetaxel	gastrin antiserum	1.0
BxPC-3	gastrin antiserum	docetaxel	1.0
CAL-120	cct007093	paclitaxel	1.0
CAL-120	gemcitabine	mk-1775	1.0
CAL-120	mk-1775	gemcitabine	1.0
CAL-120	paclitaxel	cct007093	1.0
CAL-51	2′-hydroxy-4,4′,5′,6′-tetramethoxychalcone	abt737	1.0
CAL-51	abt737	2′-hydroxy-4,4′,5′,6′-tetramethoxychalcone	1.0
CAL-51	gemcitabine	mk-1775	1.0
CAL-51	mk-1775	gemcitabine	1.0
CAL-85-1	pd0325901	pictilisib	1.0
CAL-85-1	pictilisib	pd0325901	1.0
CAMA-1	decitabine	gefitinib	1.0
CAMA-1	gefitinib	decitabine	1.0
CAMA-1	gemcitabine	mk-1775	1.0
CAMA-1	mk-1775	gemcitabine	1.0
CL1-0	aspirin	troglitazone	1.0
CL1-0	troglitazone	aspirin	1.0
Calu-3	bexarotene	paclitaxel	1.0
Calu-3	bexarotene	vinorelbine	1.0
Calu-3	kadcyla	pertuzumab	1.0
Calu-3	paclitaxel	bexarotene	1.0
Calu-3	pertuzumab	kadcyla	1.0
Calu-3	vinorelbine	bexarotene	1.0
Caov-3	cisplatin	fluvastatin	1.0
Caov-3	fluvastatin	cisplatin	1.0
Colo-320	5-fluorouracil	rpr-115135	1.0
Colo-320	rpr-115135	5-fluorouracil	1.0
DLD-1	5-fluorouracil	rpr-115135	1.0
DLD-1	rpr-115135	5-fluorouracil	1.0
DU-145	amg-900	valproic acid	1.0
DU-145	valproic acid	amg-900	1.0
DU145	carboplatin	idronoxil	1.0
DU145	cisplatin	idronoxil	1.0
DU145	cisplatin	vidaza	1.0
DU145	docetaxel	doxorubicin	1.0
DU145	doxorubicin	docetaxel	1.0
DU145	gossypol	valproic acid	1.0
DU145	idronoxil	carboplatin	1.0
DU145	idronoxil	cisplatin	1.0
DU145	valproic acid	gossypol	1.0
DU145	vidaza	cisplatin	1.0
Daoy	4-hydroperoxycyclophosphamide	camptothecin	1.0
Daoy	camptothecin	4-hydroperoxycyclophosphamide	1.0
Daoy	camptothecin	cisplatin	1.0
Daoy	camptothecin	etoposide	1.0
Daoy	cisplatin	camptothecin	1.0
Daoy	etoposide	camptothecin	1.0
Daoy	karenitecin	mafosfamide	1.0
Daoy	mafosfamide	karenitecin	1.0
Daoy	nifurtimox	tetrathiomolybdate	1.0
Daoy	tetrathiomolybdate	nifurtimox	1.0
Daudi	(5z)-7-oxozeaenol	bortezomib	1.0
Daudi	bortezomib	(5z)-7-oxozeaenol	1.0
EFM-19	palbociclib	tamoxifen	1.0
EFM-19	tamoxifen	palbociclib	1.0
EVSA-T	doxorubicin	methotrexate	1.0
EVSA-T	methotrexate	doxorubicin	1.0
FADU	3′-azido-3′-deoxythymidine	paclitaxel	1.0
FADU	cisplatin	pi-16	1.0
FADU	methylselenocysteine	topotecan	1.0
FADU	paclitaxel	3′-azido-3′-deoxythymidine	1.0
FADU	pi-16	cisplatin	1.0
FADU	pi-16	radiation	1.0
FADU	radiation	pi-16	1.0
FADU	topotecan	methylselenocysteine	1.0
FTC-133	refametinib	temrapamycin	1.0
FTC-133	temrapamycin	refametinib	1.0
G-361	paclitaxel	vinorelbine	1.0
G-361	vinorelbine	paclitaxel	1.0
GB-1	cisplatin	nifedipine	1.0
GB-1	nifedipine	cisplatin	1.0
H157	mk-2206	selumetinib	1.0
H157	selumetinib	mk-2206	1.0
HCC1569	gemcitabine	mk-1775	1.0
HCC1569	mk-1775	gemcitabine	1.0
HCC1806	aezs-126	triptorelin	1.0
HCC1806	cisplatin	pj34	1.0
HCC1806	gemcitabine	pj34	1.0
HCC1806	pd0325901	valproic acid	1.0
HCC1806	perifosine	triptorelin	1.0
HCC1806	pj34	cisplatin	1.0
HCC1806	pj34	gemcitabine	1.0
HCC1806	triptorelin	aezs-126	1.0
HCC1806	triptorelin	perifosine	1.0
HCC1806	valproic acid	pd0325901	1.0
HCC1937	erlotinib	metformin	1.0
HCC1937	metformin	erlotinib	1.0
HCC1954	ci-1040	flutamide	1.0
HCC1954	flutamide	ci-1040	1.0
HCC1954	foretinib	lapatinib	1.0
HCC1954	lapatinib	foretinib	1.0
HCC70	erlotinib	metformin	1.0
HCC70	gemcitabine	mk-1775	1.0
HCC70	metformin	erlotinib	1.0
HCC70	mk-1775	gemcitabine	1.0
HCC70	mk-2206	paclitaxel	1.0
HCC70	paclitaxel	mk-2206	1.0
HCT-116	5-fluorouracil	n (1),n (11)-bis(ethyl)norspermine	1.0
HCT-116	5-fluorouracil	rpr-115135	1.0
HCT-116	atorvastatin	gamma tocotrienol	1.0
HCT-116	camptothecin	indisulam	1.0
HCT-116	gamma tocotrienol	atorvastatin	1.0
HCT-116	indisulam	camptothecin	1.0
HCT-116	n (1),n (11)-bis(ethyl)norspermine	5-fluorouracil	1.0
HCT-116	n (1),n (11)-bis(ethyl)norspermine	oxaliplatin	1.0
HCT-116	oxaliplatin	n (1),n (11)-bis(ethyl)norspermine	1.0
HCT-116	rpr-115135	5-fluorouracil	1.0
HL-60	all-trans retinoic acid	sodium n-butyrate	1.0
HL-60	hydroxyurea	transferrin-gallium	1.0
HL-60	sodium n-butyrate	all-trans retinoic acid	1.0
HL-60	transferrin-gallium	hydroxyurea	1.0
HT-1080	dipyridamole	vinblastine	1.0
HT-1080	rad-met	recombinant methioninase	1.0
HT-1080	recombinant methioninase	rad-met	1.0
HT-1080	vinblastine	dipyridamole	1.0
HT-1197	5-fluorouracil	tilmacoxib	1.0
HT-1197	tilmacoxib	5-fluorouracil	1.0
HT-1376	cisplatin	sunitinib	1.0
HT-1376	docetaxel	pazopanib	1.0
HT-1376	lapatinib	osi-027	1.0
HT-1376	osi-027	lapatinib	1.0
HT-1376	pazopanib	docetaxel	1.0
HT-1376	sunitinib	cisplatin	1.0
HT-15	cytarabine	hydroxyurea	1.0
HT-15	hydroxyurea	cytarabine	1.0
HT-29	camptothecin	erythromycin	1.0
HT-29	cisplatin	cyclopentenylcytosine	1.0
HT-29	cyclopentenylcytosine	cisplatin	1.0
HT-29	erythromycin	camptothecin	1.0
HT-29	erythromycin	paclitaxel	1.0
HT-29	erythromycin	vincristine	1.0
HT-29	paclitaxel	erythromycin	1.0
HT-29	vincristine	erythromycin	1.0
HT29	atorvastatin	gamma tocotrienol	1.0
HT29	cisplatin	cytarabine	1.0
HT29	cytarabine	cisplatin	1.0
HT29	gamma tocotrienol	atorvastatin	1.0
HeLa	gossypol	valproic acid	1.0
HeLa	valproic acid	gossypol	1.0
Hs-578-T	doxorubicin	recombinant bacillus thiaminolyticus thiaminase i enzyme	1.0
Hs-578-T	paclitaxel	recombinant bacillus thiaminolyticus thiaminase i enzyme	1.0
Hs-578-T	pd0325901	pictilisib	1.0
Hs-578-T	pictilisib	pd0325901	1.0
Hs-578-T	recombinant bacillus thiaminolyticus thiaminase i enzyme	doxorubicin	1.0
Hs-578-T	recombinant bacillus thiaminolyticus thiaminase i enzyme	paclitaxel	1.0
HuCCT1	gemcitabine	yttrium y-90	1.0
HuCCT1	oxaliplatin	yttrium y-90	1.0
HuCCT1	yttrium y-90	gemcitabine	1.0
HuCCT1	yttrium y-90	oxaliplatin	1.0
J82	cisplatin	vandetanib	1.0
J82	docetaxel	pazopanib	1.0
J82	gemcitabine	pemetrexed	1.0
J82	gemcitabine	trichostatin a	1.0
J82	pazopanib	docetaxel	1.0
J82	pemetrexed	gemcitabine	1.0
J82	trichostatin a	gemcitabine	1.0
J82	vandetanib	cisplatin	1.0
K-562	abt737	rapamycin	1.0
K-562	arsenic sulfide	imatinib	1.0
K-562	arsenic trioxide	bortezomib	1.0
K-562	bortezomib	arsenic trioxide	1.0
K-562	cisplatin	fludarabine	1.0
K-562	cytochalasin b	rapamycin	1.0
K-562	dacinostat	imatinib	1.0
K-562	doxorubicin	tai-1	1.0
K-562	fludarabine	cisplatin	1.0
K-562	honokiol	imatinib	1.0
K-562	imatinib	arsenic sulfide	1.0
K-562	imatinib	dacinostat	1.0
K-562	imatinib	honokiol	1.0
K-562	imatinib	tanshinone iia	1.0
K-562	paclitaxel	tai-1	1.0
K-562	rapamycin	abt737	1.0
K-562	rapamycin	cytochalasin b	1.0
K-562	rapamycin	vincristine	1.0
K-562	tai-1	doxorubicin	1.0
K-562	tai-1	paclitaxel	1.0
K-562	tanshinone iia	imatinib	1.0
K-562	vincristine	rapamycin	1.0
KAT18	refametinib	temrapamycin	1.0
KAT18	temrapamycin	refametinib	1.0
KNS-42	pi-103	temozolomide	1.0
KNS-42	temozolomide	pi-103	1.0
KU-19-19	5-fluorouracil	camptothecin	1.0
KU-19-19	camptothecin	5-fluorouracil	1.0
LC-2-ad	paclitaxel	proteasome inhibitor 1	1.0
LC-2-ad	proteasome inhibitor 1	paclitaxel	1.0
LoVo	5-fluorouracil	guan chang fu fang	1.0
LoVo	5-fluorouracil	rpr-115135	1.0
LoVo	guan chang fu fang	5-fluorouracil	1.0
LoVo	rpr-115135	5-fluorouracil	1.0
MCF7	(2r,3z)-n-(1-hydroxyoctadec-3-en-2-yl)pivalamide	c6-ceramide	1.0
MCF7	(e)-n'-[1-(2-hydroxy-5-nitrophenyl)ethyliden] isonicotinoyl hydrazone	tamoxifen	1.0
MCF7	5-fluorouracil	curcumin	1.0
MCF7	ag-1478	docetaxel	1.0
MCF7	aki603	epirubicin	1.0
MCF7	azd8055	luminespib	1.0
MCF7	c-1305	nu-1025	1.0
MCF7	c6-ceramide	(2r,3z)-n-(1-hydroxyoctadec-3-en-2-yl)pivalamide	1.0
MCF7	carboplatin	everolimus	1.0
MCF7	carboplatin	metformin	1.0
MCF7	carboplatin	panobinostat	1.0
MCF7	curcumin	5-fluorouracil	1.0
MCF7	dactolisib	trametinib	1.0
MCF7	dasatinib	doxorubicin	1.0
MCF7	dasatinib	sorafenib	1.0
MCF7	docetaxel	ag-1478	1.0
MCF7	docetaxel	panobinostat	1.0
MCF7	docetaxel	trastuzumab	1.0
MCF7	doxifluridine	gw2974	1.0
MCF7	doxifluridine	panobinostat	1.0
MCF7	doxifluridine	trastuzumab	1.0
MCF7	doxorubicin	dasatinib	1.0
MCF7	doxorubicin	methotrexate	1.0
MCF7	doxorubicin	recombinant bacillus thiaminolyticus thiaminase i enzyme	1.0
MCF7	dp44mt	tamoxifen	1.0
MCF7	epirubicin	aki603	1.0
MCF7	erlotinib	metformin	1.0
MCF7	erlotinib	sorafenib	1.0
MCF7	erlotinib	sunitinib	1.0
MCF7	erlotinib	tamoxifen	1.0
MCF7	everolimus	carboplatin	1.0
MCF7	everolimus	gefitinib	1.0
MCF7	everolimus	trametinib	1.0
MCF7	gefitinib	everolimus	1.0
MCF7	gefitinib	pd98059	1.0
MCF7	gefitinib	tamoxifen	1.0
MCF7	gefitinib	thalidomide	1.0
MCF7	gefitinib	toremifene	1.0
MCF7	gemcitabine	gossypol	1.0
MCF7	gemcitabine	panobinostat	1.0
MCF7	gossypol	gemcitabine	1.0
MCF7	gw2974	doxifluridine	1.0
MCF7	gw2974	incb3619	1.0
MCF7	incb3619	gw2974	1.0
MCF7	lapatinib	obatoclax	1.0
MCF7	luminespib	azd8055	1.0
MCF7	medroxyprogesterone acetate	vinorelbine	1.0
MCF7	metformin	carboplatin	1.0
MCF7	metformin	erlotinib	1.0
MCF7	methotrexate	doxorubicin	1.0
MCF7	nu-1025	c-1305	1.0
MCF7	obatoclax	lapatinib	1.0
MCF7	omipalisib	trametinib	1.0
MCF7	paclitaxel	panobinostat	1.0
MCF7	paclitaxel	recombinant bacillus thiaminolyticus thiaminase i enzyme	1.0
MCF7	palbociclib	tamoxifen	1.0
MCF7	panobinostat	carboplatin	1.0
MCF7	panobinostat	docetaxel	1.0
MCF7	panobinostat	doxifluridine	1.0
MCF7	panobinostat	gemcitabine	1.0
MCF7	panobinostat	paclitaxel	1.0
MCF7	pd98059	gefitinib	1.0
MCF7	recombinant bacillus thiaminolyticus thiaminase i enzyme	doxorubicin	1.0
MCF7	recombinant bacillus thiaminolyticus thiaminase i enzyme	paclitaxel	1.0
MCF7	sorafenib	dasatinib	1.0
MCF7	sorafenib	erlotinib	1.0
MCF7	sorafenib	tamoxifen	1.0
MCF7	sunitinib	erlotinib	1.0
MCF7	tamoxifen	(e)-n'-[1-(2-hydroxy-5-nitrophenyl)ethyliden] isonicotinoyl hydrazone	1.0
MCF7	tamoxifen	dp44mt	1.0
MCF7	tamoxifen	erlotinib	1.0
MCF7	tamoxifen	gefitinib	1.0
MCF7	tamoxifen	palbociclib	1.0
MCF7	tamoxifen	sorafenib	1.0
MCF7	thalidomide	gefitinib	1.0
MCF7	toremifene	gefitinib	1.0
MCF7	trametinib	dactolisib	1.0
MCF7	trametinib	everolimus	1.0
MCF7	trametinib	omipalisib	1.0
MCF7	trastuzumab	docetaxel	1.0
MCF7	trastuzumab	doxifluridine	1.0
MCF7	vinorelbine	medroxyprogesterone acetate	1.0
MDA-MB-175-VII	kadcyla	pertuzumab	1.0
MDA-MB-175-VII	pertuzumab	kadcyla	1.0
MDA-MB-231	(2r,3z)-n-(1-hydroxyoctadec-3-en-2-yl)pivalamide	c6-ceramide	1.0
MDA-MB-231	5-fluorouracil	eribulin	1.0
MDA-MB-231	alpha-tocopherol ether-linked acetic acid	cisplatin	1.0
MDA-MB-231	alpha-tocopherol ether-linked acetic acid	doxorubicin	1.0
MDA-MB-231	azd8055	luminespib	1.0
MDA-MB-231	c6-ceramide	(2r,3z)-n-(1-hydroxyoctadec-3-en-2-yl)pivalamide	1.0
MDA-MB-231	camptothecin	imatinib	1.0
MDA-MB-231	carboplatin	metformin	1.0
MDA-MB-231	cct007093	paclitaxel	1.0
MDA-MB-231	chrysin	penta-o-galloyl-beta-d-glucose	1.0
MDA-MB-231	cisplatin	alpha-tocopherol ether-linked acetic acid	1.0
MDA-MB-231	cisplatin	imatinib	1.0
MDA-MB-231	dactolisib	trametinib	1.0
MDA-MB-231	dasatinib	doxorubicin	1.0
MDA-MB-231	dasatinib	ebip	1.0
MDA-MB-231	doxorubicin	alpha-tocopherol ether-linked acetic acid	1.0
MDA-MB-231	doxorubicin	dasatinib	1.0
MDA-MB-231	doxorubicin	ly294002	1.0
MDA-MB-231	ebip	dasatinib	1.0
MDA-MB-231	eribulin	5-fluorouracil	1.0
MDA-MB-231	erlotinib	gemcitabine	1.0
MDA-MB-231	everolimus	trametinib	1.0
MDA-MB-231	gemcitabine	erlotinib	1.0
MDA-MB-231	imatinib	camptothecin	1.0
MDA-MB-231	imatinib	cisplatin	1.0
MDA-MB-231	lapatinib	osu-03012	1.0
MDA-MB-231	luminespib	azd8055	1.0
MDA-MB-231	ly294002	doxorubicin	1.0
MDA-MB-231	metformin	carboplatin	1.0
MDA-MB-231	methylseleninic acid	paclitaxel	1.0
MDA-MB-231	osu-03012	lapatinib	1.0
MDA-MB-231	paclitaxel	cct007093	1.0
MDA-MB-231	paclitaxel	methylseleninic acid	1.0
MDA-MB-231	paclitaxel	plicamycin	1.0
MDA-MB-231	paclitaxel	tai-1	1.0
MDA-MB-231	penta-o-galloyl-beta-d-glucose	chrysin	1.0
MDA-MB-231	plicamycin	paclitaxel	1.0
MDA-MB-231	tai-1	paclitaxel	1.0
MDA-MB-231	tai-1	topotecan	1.0
MDA-MB-231	topotecan	tai-1	1.0
MDA-MB-231	trametinib	dactolisib	1.0
MDA-MB-231	trametinib	everolimus	1.0
MDA-MB-361	2-deoxy-d-glucose	trastuzumab	1.0
MDA-MB-361	4-hydroxycyclophosphamide	trastuzumab	1.0
MDA-MB-361	carboplatin	trastuzumab	1.0
MDA-MB-361	defactinib	trastuzumab	1.0
MDA-MB-361	docetaxel	trastuzumab	1.0
MDA-MB-361	lapatinib	rapamycin	1.0
MDA-MB-361	lapatinib	trastuzumab	1.0
MDA-MB-361	palbociclib	trastuzumab	1.0
MDA-MB-361	rapamycin	lapatinib	1.0
MDA-MB-361	sodium oxamate	trastuzumab	1.0
MDA-MB-361	trastuzumab	2-deoxy-d-glucose	1.0
MDA-MB-361	trastuzumab	4-hydroxycyclophosphamide	1.0
MDA-MB-361	trastuzumab	carboplatin	1.0
MDA-MB-361	trastuzumab	defactinib	1.0
MDA-MB-361	trastuzumab	docetaxel	1.0
MDA-MB-361	trastuzumab	lapatinib	1.0
MDA-MB-361	trastuzumab	palbociclib	1.0
MDA-MB-361	trastuzumab	sodium oxamate	1.0
MDA-MB-361	trastuzumab	vinorelbine	1.0
MDA-MB-361	vinorelbine	trastuzumab	1.0
MDA-MB-453	4-hydroxycyclophosphamide	trastuzumab	1.0
MDA-MB-453	5,6-dichloro-1-β-d-ribofuranosylbenzimidazole riboside	trastuzumab	1.0
MDA-MB-453	abi-274	vemurafenib	1.0
MDA-MB-453	ag 825	l-733,060	1.0
MDA-MB-453	azd8055	luminespib	1.0
MDA-MB-453	bortezomib	trastuzumab	1.0
MDA-MB-453	carboplatin	trastuzumab	1.0
MDA-MB-453	ci-1040	flutamide	1.0
MDA-MB-453	docetaxel	trastuzumab	1.0
MDA-MB-453	doxorubicin	excisanina	1.0
MDA-MB-453	excisanina	doxorubicin	1.0
MDA-MB-453	flavopiridol	trastuzumab	1.0
MDA-MB-453	flutamide	ci-1040	1.0
MDA-MB-453	gemcitabine	mk-1775	1.0
MDA-MB-453	l-733,060	ag 825	1.0
MDA-MB-453	l-733,060	lapatinib	1.0
MDA-MB-453	lapatinib	l-733,060	1.0
MDA-MB-453	lapatinib	trastuzumab	1.0
MDA-MB-453	luminespib	azd8055	1.0
MDA-MB-453	mk-1775	gemcitabine	1.0
MDA-MB-453	mk-2206	paclitaxel	1.0
MDA-MB-453	paclitaxel	mk-2206	1.0
MDA-MB-453	pd0325901	valproic acid	1.0
MDA-MB-453	trastuzumab	4-hydroxycyclophosphamide	1.0
MDA-MB-453	trastuzumab	5,6-dichloro-1-β-d-ribofuranosylbenzimidazole riboside	1.0
MDA-MB-453	trastuzumab	bortezomib	1.0
MDA-MB-453	trastuzumab	carboplatin	1.0
MDA-MB-453	trastuzumab	docetaxel	1.0
MDA-MB-453	trastuzumab	flavopiridol	1.0
MDA-MB-453	trastuzumab	lapatinib	1.0
MDA-MB-453	trastuzumab	vinorelbine	1.0
MDA-MB-453	valproic acid	pd0325901	1.0
MDA-MB-453	vemurafenib	abi-274	1.0
MDA-MB-453	vinorelbine	trastuzumab	1.0
MIA-PaCa-2	glutaminase inhibitor, compound 968	monodansylcadaverine	1.0
MIA-PaCa-2	monodansylcadaverine	glutaminase inhibitor, compound 968	1.0
MK-1	2'-deoxyguanosine	cytarabine	1.0
MK-1	cytarabine	2'-deoxyguanosine	1.0
NCI-H1299	pemetrexed	teglarinad chloride	1.0
NCI-H1299	teglarinad chloride	pemetrexed	1.0
NCI-H1666	duligotuzumab	gemcitabine	1.0
NCI-H1666	gemcitabine	duligotuzumab	1.0
NCI-H1666	gemcitabine	sorafenib	1.0
NCI-H1666	sorafenib	gemcitabine	1.0
NCI-H1693	gemcitabine	jp1201	1.0
NCI-H1693	jp1201	gemcitabine	1.0
NCI-H1693	jp1201	paclitaxel	1.0
NCI-H1693	jp1201	vinorelbine	1.0
NCI-H1693	mk-2206	selumetinib	1.0
NCI-H1693	paclitaxel	jp1201	1.0
NCI-H1693	selumetinib	mk-2206	1.0
NCI-H1693	vinorelbine	jp1201	1.0
NCI-H2170	foretinib	lapatinib	1.0
NCI-H2170	lapatinib	foretinib	1.0
NCI-H358	duligotuzumab	gemcitabine	1.0
NCI-H358	gemcitabine	duligotuzumab	1.0
NCI-H460	bms-184476	radiation	1.0
NCI-H460	docetaxel	lumiracoxib	1.0
NCI-H460	gemcitabine	lb42907	1.0
NCI-H460	lb42907	gemcitabine	1.0
NCI-H460	lb42907	paclitaxel	1.0
NCI-H460	lb42907	vincristine	1.0
NCI-H460	lumiracoxib	docetaxel	1.0
NCI-H460	paclitaxel	lb42907	1.0
NCI-H460	radiation	bms-184476	1.0
NCI-H460	vincristine	lb42907	1.0
NCI-N87	foretinib	lapatinib	1.0
NCI-N87	lapatinib	foretinib	1.0
NCI-N87	luminespib	trastuzumab	1.0
NCI-N87	trastuzumab	luminespib	1.0
OCUT1	refametinib	temrapamycin	1.0
OCUT1	temrapamycin	refametinib	1.0
OE33	foretinib	lapatinib	1.0
OE33	lapatinib	foretinib	1.0
OVCAR-3	carboplatin	cisplatin	1.0
OVCAR-3	cisplatin	carboplatin	1.0
PC-3	5-fluorouracil	mycophenolic acid	1.0
PC-3	alendronate	simvastatin	1.0
PC-3	amg-900	vorinostat	1.0
PC-3	anthracycline	docetaxel	1.0
PC-3	catechin	ns-398	1.0
PC-3	docetaxel	anthracycline	1.0
PC-3	docetaxel	doxorubicin	1.0
PC-3	doxorubicin	docetaxel	1.0
PC-3	gossypol	valproic acid	1.0
PC-3	ha14-1	radiation	1.0
PC-3	mycophenolic acid	5-fluorouracil	1.0
PC-3	ns-398	catechin	1.0
PC-3	radiation	ha14-1	1.0
PC-3	simvastatin	alendronate	1.0
PC-3	valproic acid	gossypol	1.0
PC-3	vorinostat	amg-900	1.0
RKO	5-fluorouracil	rpr-115135	1.0
RKO	rpr-115135	5-fluorouracil	1.0
RT-112	bortezomib	tubacin	1.0
RT-112	tubacin	bortezomib	1.0
RT112	epirubicin	mapatumumab	1.0
RT112	mapatumumab	epirubicin	1.0
RT4	cisplatin	gemcitabine	1.0
RT4	cisplatin	vandetanib	1.0
RT4	docetaxel	pazopanib	1.0
RT4	gemcitabine	cisplatin	1.0
RT4	pazopanib	docetaxel	1.0
RT4	vandetanib	cisplatin	1.0
Raji	90y-21t-bad-lym-1	paclitaxel	1.0
Raji	anti-fasmab	rituximab	1.0
Raji	paclitaxel	90y-21t-bad-lym-1	1.0
Raji	rituximab	anti-fasmab	1.0
SCC-15	foretinib	lapatinib	1.0
SCC-15	lapatinib	foretinib	1.0
SF126	cannabidiol	delta (9)-tetrahydrocannabinol	1.0
SF126	delta (9)-tetrahydrocannabinol	cannabidiol	1.0
SF268	dactolisib	pd0325901	1.0
SF268	pd0325901	dactolisib	1.0
SF295	camptothecin	olaparib	1.0
SF295	camptothecin	veliparib	1.0
SF295	carmustine	temozolomide	1.0
SF295	mg-132	temozolomide	1.0
SF295	olaparib	camptothecin	1.0
SF295	olaparib	temozolomide	1.0
SF295	temozolomide	carmustine	1.0
SF295	temozolomide	mg-132	1.0
SF295	temozolomide	olaparib	1.0
SF295	temozolomide	veliparib	1.0
SF295	veliparib	camptothecin	1.0
SF295	veliparib	temozolomide	1.0
SK-N-DZ	karenitecin	mafosfamide	1.0
SK-N-DZ	mafosfamide	karenitecin	1.0
SK-N-SH	karenitecin	mafosfamide	1.0
SK-N-SH	mafosfamide	karenitecin	1.0
SK-OV-3	cisplatin	fluvastatin	1.0
SK-OV-3	cisplatin	sulforaphene	1.0
SK-OV-3	cytidine	n-phosphonacetyl-l-aspartate	1.0
SK-OV-3	fluvastatin	cisplatin	1.0
SK-OV-3	methylseleninic acid	paclitaxel	1.0
SK-OV-3	n-phosphonacetyl-l-aspartate	cytidine	1.0
SK-OV-3	paclitaxel	methylseleninic acid	1.0
SK-OV-3	paclitaxel	tanespimycin	1.0
SK-OV-3	sulforaphene	cisplatin	1.0
SK-OV-3	tanespimycin	paclitaxel	1.0
SW1376	refametinib	temrapamycin	1.0
SW1376	temrapamycin	refametinib	1.0
SW1710	gemcitabine	trichostatin a	1.0
SW1710	trichostatin a	gemcitabine	1.0
SW1783	cisplatin	temozolomide	1.0
SW1783	doxorubicin	temozolomide	1.0
SW1783	temozolomide	cisplatin	1.0
SW1783	temozolomide	doxorubicin	1.0
SW1990	1,3,4-o-bu3mannac	erlotinib	1.0
SW1990	1,3,4-o-bu3mannac	gefitinib	1.0
SW1990	erlotinib	1,3,4-o-bu3mannac	1.0
SW1990	gefitinib	1,3,4-o-bu3mannac	1.0
SW620	camptothecin	indisulam	1.0
SW620	indisulam	camptothecin	1.0
StM11 1a	paclitaxel	vinorelbine	1.0
StM11 1a	vinorelbine	paclitaxel	1.0
T24	5-fluorouracil	anti-fasmab	1.0
T24	5-fluorouracil	tilmacoxib	1.0
T24	alisertib	gemcitabine	1.0
T24	alisertib	paclitaxel	1.0
T24	anti-fasmab	5-fluorouracil	1.0
T24	anti-fasmab	cisplatin	1.0
T24	anti-fasmab	doxorubicin	1.0
T24	catechin	ns-398	1.0
T24	cisplatin	anti-fasmab	1.0
T24	cisplatin	sunitinib	1.0
T24	cisplatin	tilmacoxib	1.0
T24	docetaxel	pazopanib	1.0
T24	doxorubicin	anti-fasmab	1.0
T24	doxorubicin	verapamil	1.0
T24	gemcitabine	alisertib	1.0
T24	gemcitabine	pemetrexed	1.0
T24	gemcitabine	trichostatin a	1.0
T24	lapatinib	osi-027	1.0
T24	lovastatin	mf-tricyclic	1.0
T24	ly294002	radiation	1.0
T24	meloxicam	sunitinib	1.0
T24	mf-tricyclic	lovastatin	1.0
T24	ns-398	catechin	1.0
T24	osi-027	lapatinib	1.0
T24	paclitaxel	alisertib	1.0
T24	pazopanib	docetaxel	1.0
T24	pemetrexed	gemcitabine	1.0
T24	radiation	ly294002	1.0
T24	sunitinib	cisplatin	1.0
T24	sunitinib	meloxicam	1.0
T24	tilmacoxib	5-fluorouracil	1.0
T24	tilmacoxib	cisplatin	1.0
T24	trichostatin a	gemcitabine	1.0
T24	verapamil	doxorubicin	1.0
T47D	(e)-n'-[1-(2-hydroxy-5-nitrophenyl)ethyliden] isonicotinoyl hydrazone	tamoxifen	1.0
T47D	5-fluorouracil	curcumin	1.0
T47D	5-fluorouracil	n (1),n (11)-bis(ethyl)norspermine	1.0
T47D	azd8055	luminespib	1.0
T47D	carboplatin	metformin	1.0
T47D	cisplatin	n (1),n (11)-bis(ethyl)norspermine	1.0
T47D	cisplatin	valproic acid	1.0
T47D	cisplatin	vorinostat	1.0
T47D	curcumin	5-fluorouracil	1.0
T47D	dasatinib	doxorubicin	1.0
T47D	docetaxel	n (1),n (11)-bis(ethyl)norspermine	1.0
T47D	doxorubicin	dasatinib	1.0
T47D	doxorubicin	ethyl acetate fraction of ficus septica burm. f.	1.0
T47D	doxorubicin	ly294002	1.0
T47D	doxorubicin	recombinant bacillus thiaminolyticus thiaminase i enzyme	1.0
T47D	ethyl acetate fraction of ficus septica burm. f.	doxorubicin	1.0
T47D	everolimus	trametinib	1.0
T47D	floxuridine	n (1),n (11)-bis(ethyl)norspermine	1.0
T47D	gemcitabine	mk-1775	1.0
T47D	luminespib	azd8055	1.0
T47D	ly294002	doxorubicin	1.0
T47D	metformin	carboplatin	1.0
T47D	mk-1775	gemcitabine	1.0
T47D	n (1),n (11)-bis(ethyl)norspermine	5-fluorouracil	1.0
T47D	n (1),n (11)-bis(ethyl)norspermine	cisplatin	1.0
T47D	n (1),n (11)-bis(ethyl)norspermine	docetaxel	1.0
T47D	n (1),n (11)-bis(ethyl)norspermine	floxuridine	1.0
T47D	n (1),n (11)-bis(ethyl)norspermine	paclitaxel	1.0
T47D	n (1),n (11)-bis(ethyl)norspermine	vinorelbine	1.0
T47D	omipalisib	trametinib	1.0
T47D	paclitaxel	n (1),n (11)-bis(ethyl)norspermine	1.0
T47D	paclitaxel	recombinant bacillus thiaminolyticus thiaminase i enzyme	1.0
T47D	palbociclib	tamoxifen	1.0
T47D	recombinant bacillus thiaminolyticus thiaminase i enzyme	doxorubicin	1.0
T47D	recombinant bacillus thiaminolyticus thiaminase i enzyme	paclitaxel	1.0
T47D	tamoxifen	(e)-n'-[1-(2-hydroxy-5-nitrophenyl)ethyliden] isonicotinoyl hydrazone	1.0
T47D	tamoxifen	palbociclib	1.0
T47D	trametinib	everolimus	1.0
T47D	trametinib	omipalisib	1.0
T47D	valproic acid	cisplatin	1.0
T47D	vinorelbine	n (1),n (11)-bis(ethyl)norspermine	1.0
T47D	vorinostat	cisplatin	1.0
T98G	cisplatin	lonafarnib	1.0
T98G	cisplatin	pyrazoloacridine	1.0
T98G	erucylphosphocholine	radiation	1.0
T98G	erufosine	radiation	1.0
T98G	lonafarnib	cisplatin	1.0
T98G	nvp-bep800	radiation	1.0
T98G	pyrazoloacridine	cisplatin	1.0
T98G	radiation	erucylphosphocholine	1.0
T98G	radiation	erufosine	1.0
T98G	radiation	nvp-bep800	1.0
TCCSUP	camptothecin	genistein	1.0
TCCSUP	catechin	ns-398	1.0
TCCSUP	ciprofloxacin	doxorubicin	1.0
TCCSUP	cisplatin	sunitinib	1.0
TCCSUP	cisplatin	vidaza	1.0
TCCSUP	dicoumarol	doxorubicin	1.0
TCCSUP	doxorubicin	ciprofloxacin	1.0
TCCSUP	doxorubicin	dicoumarol	1.0
TCCSUP	genistein	camptothecin	1.0
TCCSUP	ns-398	catechin	1.0
TCCSUP	sunitinib	cisplatin	1.0
TCCSUP	vidaza	cisplatin	1.0
THP-1	cytochalasin b	rapamycin	1.0
THP-1	rapamycin	cytochalasin b	1.0
THP-1	rapamycin	vincristine	1.0
THP-1	vincristine	rapamycin	1.0
U-2-OS	doxorubicin	rh1	1.0
U-2-OS	rh1	doxorubicin	1.0
U-266	arsenic trioxide	camptothecin	1.0
U-266	camptothecin	arsenic trioxide	1.0
U-87-MG	camptothecin	etoposide	1.0
U-87-MG	cisplatin	temozolomide	1.0
U-87-MG	doxorubicin	ji-34	1.0
U-87-MG	doxorubicin	temozolomide	1.0
U-87-MG	erlotinib	nsc 23766	1.0
U-87-MG	etoposide	camptothecin	1.0
U-87-MG	g207	temozolomide	1.0
U-87-MG	ji-34	doxorubicin	1.0
U-87-MG	mg-132	temozolomide	1.0
U-87-MG	miltefosine	paclitaxel	1.0
U-87-MG	n-(2-hydroxyphenyl)acetamide	temozolomide	1.0
U-87-MG	nsc 23766	erlotinib	1.0
U-87-MG	paclitaxel	miltefosine	1.0
U-87-MG	temozolomide	cisplatin	1.0
U-87-MG	temozolomide	doxorubicin	1.0
U-87-MG	temozolomide	g207	1.0
U-87-MG	temozolomide	mg-132	1.0
U-87-MG	temozolomide	n-(2-hydroxyphenyl)acetamide	1.0
U251	4-hydroperoxycyclophosphamide	camptothecin	1.0
U251	an446	doxorubicin	1.0
U251	camptothecin	4-hydroperoxycyclophosphamide	1.0
U251	camptothecin	cisplatin	1.0
U251	chloroquine	vandetanib	1.0
U251	cisplatin	camptothecin	1.0
U251	crude alkaloid extract of rhazya stricta	crude alkaloid extract of zingiber officinale	1.0
U251	crude alkaloid extract of zingiber officinale	crude alkaloid extract of rhazya stricta	1.0
U251	doxorubicin	an446	1.0
U251	hyperbaric oxygen	temozolomide	1.0
U251	temozolomide	hyperbaric oxygen	1.0
U251	vandetanib	chloroquine	1.0
U937	cytochalasin b	rapamycin	1.0
U937	rapamycin	cytochalasin b	1.0
UM-UC-3	lapatinib	osi-027	1.0
UM-UC-3	osi-027	lapatinib	1.0
VCaP	trichostatin a	vorinostat	1.0
VCaP	vorinostat	trichostatin a	1.0
ZR-75-30	2-deoxy-d-glucose	trastuzumab	1.0
ZR-75-30	azd8055	luminespib	1.0
ZR-75-30	doxorubicin	paclitaxel	1.0
ZR-75-30	luminespib	azd8055	1.0
ZR-75-30	paclitaxel	doxorubicin	1.0
ZR-75-30	sodium oxamate	trastuzumab	1.0
ZR-75-30	trastuzumab	2-deoxy-d-glucose	1.0
ZR-75-30	trastuzumab	sodium oxamate	1.0
ZR75	doxorubicin	recombinant bacillus thiaminolyticus thiaminase i enzyme	1.0
ZR75	paclitaxel	recombinant bacillus thiaminolyticus thiaminase i enzyme	1.0
ZR75	recombinant bacillus thiaminolyticus thiaminase i enzyme	doxorubicin	1.0
ZR75	recombinant bacillus thiaminolyticus thiaminase i enzyme	paclitaxel	1.0
